# CHD4 conceals aberrant CTCF-binding sites at TAD interiors by regulating chromatin accessibility in mESCs

**DOI:** 10.1101/2021.06.16.448663

**Authors:** Sungwook Han, Hosuk Lee, Andrew J. Lee, Seung-Kyoon Kim, Inkyung Jung, Gou Young Koh, Tae-Kyung Kim, Daeyoup Lee

**Affiliations:** Department of Biological Sciences, Korea Advanced Institute of Science and Technology, Daejeon, 34141, Republic of Korea; Center for Vascular Research, Institute for Basic Sciences, Daejeon, 34141, Republic of Korea; Department of Life Sciences, Pohang University of Science and Technology, Pohang 37673, Republic of Korea

**Keywords:** CHD4, ATP-dependent chromatin remodeler, mouse embryonic stem cells (mESCs), chromatin accessibility, CTCF, CTCF-binding sites, 3D chromatin organization, topologically associated domains (TADs), TAD borders, intrinsically disordered domains, B2 short interspersed nuclear element (SINE)

## Abstract

CTCF plays a critical role in the 3D chromatin organization by determining the TAD borders. Although CTCF primarily binds at the TAD borders, there also exist putative CTCF-binding sites within TADs, which are spread throughout the genome by retrotransposition. However, the detailed mechanism responsible for masking these putative CTCF-binding sites remains elusive. Here, we show that the ATP-dependent chromatin remodeler, CHD4, regulates chromatin accessibility to conceal aberrant CTCF-binding sites embedded in H3K9me3-enriched heterochromatic B2 SINEs in mouse embryonic stem cells (mESCs). Upon CHD4 depletion, these aberrant CTCF-binding sites become accessible, and aberrant CTCF recruitment occurs at the TAD interiors, resulting in disorganization of the local TADs. Furthermore, RNA-binding intrinsically disordered domains of CHD4 is required to prevent the aberrant CTCF bindings. Lastly, CHD4 is required for the repression of B2 SINE transcripts. These results highlight the CHD4-mediated mechanism that safeguards the appropriate CTCF bindings and associated TAD organizations in mESCs.
