## Supplementary Table 1 for "CHD4 conceals aberrant CTCF-binding sites at TAD interiors by regulating chromatin accessibility in mESCs"

### Sheet: Supplementary Table 1
Supplementary Table 1. Public data used in this study with GSE, GSM accession number
Type	ChIP-seq	Full Name	Source / GSE Accession Number
WT mESC	CHD43	CHD4	GSE64825 - GSM1581292 GSM1581293
	CHD44	CHD4	GSE61188 - GSM1499118 GSM1571962
	CHD45	CHD4	GSE27844 - GSM687283 GM687284
	CHD1	CHD1	GSE64825 - GSM1581288 GSM1581289
	BRG1	BRG1 (Smarca4)	GSE64825 - GSM1581286 GSM1581287
	DNase I	DNase-seq	GSE37074 - GSM1014154 or ENCODE, ENCSR000CMW
	H2A.Z	H2A.Z	GSE34483 - GSM849928
	H3.1/2	H3.1 / H3.2	GSE59188 - GSM1429907
	H3.3	H3.3	GSE59188 - GSM1429905
	K4me1	H3K4me1	GSE51334 - GSM1003750
	K4me3	H3K4me3	GSE51334 - GSM1003756
	K9ac	H3K9ac	GSE51334 - GSM1000123
	K56ac	H3K56ac	GSE47387 - GSM1148636
	H3K64ac	H3K64ac	GSE66023 - GSM2054691 GSM2054692
	H3K122ac	H3K122ac	GSE66023 - GSM2054689 GSM2054690
	K9me3¹	H3K9me3	GSE31039 - GSM1000147
	K9me3²	H3K9me3	GSE136526 - GSM4051144 GSM4051145
	SUV39H1	SUV39H1	GSE57092 - GSM1375157
	SUV39H2	SUV39H2	GSE57092 - GSM1375158
	SETDB1	SETDB1	GSE18371 - GSM459273 GSM459274 GSM459275
	NANOG	NANOG	GSE136517 - GSM4051126 GSM4051127
	OCT4	OCT4/POU5F1	GSE136489 - GSM4051046 GSM4051047
	KLF4	KLF4	GSE11431 - GSM288354
	SOX2	SOX2	GSE11431 - GSM288347
	MED1	MED1	GSE22557 - GSM560347 GSM560348
	MED12	MED12	GSE22557 - GSM560345 GSM560346
	SMC1	SMC1	GSE22557 - GSM560341 GSM560342
	SMC3	SMC3	GSE22557 - GSM560343 GSM560344
	STAG1	STAG1	GSE36561 - GSM937541
	STAG2	STAG2	GSE36561 - GSM937542
	NIPBL	NIPBL	GSE22557 - GSM560349 GSM560350
	MBD3	MBD3	GSE61188 - GSM1499119 GSM1571963
	HDAC1	HDAC1	GSE27844 - GSM687277 GSM687288
	HDAC2	HDAC2	GSE27844 - GSM687279 GSM687280
	ADNP	ADNP	GSE97945 - GSM2582357 GSM2582358 GSM2582359
	HP1α	HP1α	GSE97945 - GSM2582363 GSM2582364 GSM2582365
	HP1β	HP1β	GSE97945 - GSM2582369 GSM2582370 GSM2582371
	HP1γ	HP1γ	GSE97945 - GSM2582375 GSM2582376 GSM2582377
	Pol II ChIP-exo	Pol II ChIP-exo	GSE64825 - GSM1941467 GSM1941468
Chd4KD	Pol II ChIP-exo	Pol II ChIP-exo	GSE64825 - GSM1941471 GSM1941472
