## Supplementary Table 2 for "CHD4 conceals aberrant CTCF-binding sites at TAD interiors by regulating chromatin accessibility in mESCs"

### Sheet: Supplementary Table 1
Supplementary Table 2. Motif analysis of CHD4 binding sites
Type	Highest ranked motif	P-value
CHD43	CTCFL (BORIS)	1x10-841
	MAFK	1x10-833
	CTCF	1x10-765
CHD44	CTCFL (BORIS)	1x10-11136
	CTCF	1x10-10034
	RFX5	1x10-2331
CHD45	CTCFL (BORIS)	1x10-4349
	CTCF	1x10-4339
	OCT4-SOX2-TCF-NANOG	1x10-3014
CHD1	B-MYB (MYBL2)	1x10-10
	A-MYB (MYBL1)	1x10-9
	NR5A2	1x10-9
CHD43-Random	T1ISRE	1x10-11
	NFY	1x10-8
	SREBF1	1x10-6
CHD44-Random	EGR2	1x10-18
	NANOG	1x10-13
	NFY	1x10-12
CHD45-Random	NFY	1x10-12
	NFAT	1x10-8
	EGR2	1x10-8
