## Supplementary Table 3 for "CHD4 conceals aberrant CTCF-binding sites at TAD interiors by regulating chromatin accessibility in mESCs"

### Sheet: Supplementary Table 1
Supplementary Table 3. in situ Hi-C library information
Type	E14Tg2a		E14Tg2a Chd4-cKO-mAID
	Control	Chd4KD	-Aux	+Aux
Valid interaction	656013192	674544120	415702593	394440924
Cis long-range (>20kb)	436878752	442681863	242423775	228396762
Cis short-range (≤20kb)	77301946	88189690	125350962	119124725
Trans interaction	141832494	143672567	47927856	46919437
