## Supplementary Table 4 for "CHD4 conceals aberrant CTCF-binding sites at TAD interiors by regulating chromatin accessibility in mESCs"

### Sheet: Supplementary Table 1
Supplementary Table 4. mRNA expression levels of H3K9 methyltransferases
Expression levels	Control	Chd4KD
Suv39h1	4.445	3.755
Suv39h2	5.29	5.065
Ehmt1	10.765	8.94
Ehmt2	6.495	5.975
Setdb1	13.06	13.16
Setdb2	4.03	2.79
Prdm2	3.75	3.915
