## Supplementary Table 5 for "CHD4 conceals aberrant CTCF-binding sites at TAD interiors by regulating chromatin accessibility in mESCs"

### Sheet: Sheet1
Supplementary Table 5. siRNA sequence for knock-down of gene
	siRNA sequence (5' to 3')	length(bp)	reference
siEGFP	GUUCAGCGUGUCCGGCGAG	19	Kim SK et al., JBC, 2013
siChd4	GCAACCACCCUUAUCUCUU	19	-
