## Supplementary Table 6 for "CHD4 conceals aberrant CTCF-binding sites at TAD interiors by regulating chromatin accessibility in mESCs"

### Sheet: Sheet1
Supplementary Table 6. Primers used for RT-qPCR and genomic DNA (gDNA) PCR analysis
Types	Gene	Primer sequence (5' to 3')	Figures	reference
RT-qPCR	Chd1_RT_F	CTCTGCATAAGTCCATCCCTTC	Figure S1A	-
	Chd1_RT_R	CCAGCTTCCATAGCCATACTC		-
	Chd2_RT_F	TCTACCAGTGGAGACGGATAA		-
	Chd2_RT_R	GAGGCTTCCGCTTCTTTAGT		-
	Chd3_RT_F	CTTTGTTCATGCGCCATCTG		-
	Chd3_RT_R	GCTCAAACTCTTGGACCTTCT		-
	Chd4_RT_F	CGAGGCAAGTCAGAGAAAGAA	Figure S1A and S1E	-
	Chd4_RT_R	ATGACACCGATCCTAGTGAGA		-
	Chd5_RT_F	GGGCCTATGTATCACTCTTCAT	Figure S1A	-
	Chd5_RT_R	TCCTGCACCTTCTTCCTAAC		-
	Chd6_RT_F	TCCTTCTCAGAATGGCCAAAG		-
	Chd6_RT_R	GAACCTGCACTGCTGGATAA		-
	Chd7_RT_F	AAACGGACGCCGTTAAGT		-
	Chd7_RT_R	CCTAGTCCCATCTTCAAGGTTTAT		-
	Chd8_RT_F	AGAGCCTTCTGTCCCTTACT		-
	Chd8_RT_R	ACGAGGTCAATGCGGTTTAT		-
	Chd9_RT_F	AGGTACTTCCATTCAGCCAAC		-
	Chd9_RT_R	CATCCCGGTGGGAATATGATTAG		-
	β-actin_F	GGCTGTATTCCCCTCCATCG	Figure S1A, S1E, S1I, and S1L	-
	β-actin_R	CCAGTTGGTAACAATGCCATGT		-
	mAID_F	TCCTAAAGATCCAGCCAAACC	Figure S1I	-
	mAID_R	GGTGCTCCGTCCATTGATA		-
	Chd4_5HDR_F	GATGTCAGAGCGGAACATTCT	Figure S1L	-
	mAID_R2	GGAGGTTTGGCTGGATCTTTA		-
gDNA PCR	Chd4-5HDR-gDNA-F1	CAACTAGAATGGGAGGAATAG	Figure S1K, Primter set a	-
	Chd4-3HDR-gDNA-R1	GGCAGAATCCACAACAG		-
	Chd4-5HDR-gDNA-F2	CAAGAGCGTATCCTGTGTATG	Figure S1K, Primter set b	-
	Chd4-3HDR-gDNA-R2	TTCGAGCCTGGCAGAAT		-
RT-qPCR	Nanog_RT_F	CTCCATTCTGAACCTGAGCTATAA	Figure 5A	-
	Nanog_RT_R	GCAATGGATGCTGGGATACT		-
	Oct4_RT_F	GAAAGCGAACTAGCATTGAGAAC		-
	Oct4_RT_R	GCCGGTTACAGAACCATACT		-
	Gapdh_RT_F	GGGTGTGAACCACGAGAAATA	Figure 6C and S6A	-
	Gapdh_RT_R	AGTGATGGCATGGACTGTG		-
	5S_rRNA_RT_F	GGCCATACCACCCTGAACGC		Varshney D. et al., Nat. Comm., 2015
	5S_rRNA_RT_R	CAGCACCCGGTATTCCCAGG
	7SL_RT_F	GTGTCCGCACTAAGTTCGGCATCAATATGG		Varshney D. et al., Nat. Comm., 2015
	7SL_RT_R	TATTCACAGGCGCGATCCCACTACTGATC
	ARPP P0_RT_F	GCACTGGAAGTCCAACTACTTC		Varshney D. et al., Nat. Comm., 2015
	ARPP P0_RT_R	TGAGGTCCTCCTTGGTGAACAC
	B1_consensus_RT_F	TGGTGGTGCATGCCTTTAAT	Figure 6C, 6E, and S6A	Allen TA et al., NSMB, 2004
	B1_consensus_RT_R	CCTGGTGTCCTGGAACTCACT
	B2_consensus_RT_F	GGGGCTGGAGAGATGGCT		den Dunnen JT et al., NAR, 1987
	B2_consensus_RT_R	CCATGTGGTTGCTGGGAT
	28S_rRNA_RT_F	CCCGACGTACGCAGTTTTAT	Figure 6C and S6A	Varshney D. et al., Nat. Comm., 2015
	28S_rRNA_RT_R	CCTTTTCTGGGGTCTGATGA
	LINE1_F	TTTGGGACACAATGAAAGCA		Rowe, H. M., et al., Nature, 2010
	LINE1_R	CTGCCGTCTACTCCTCTTGG
	IAP_5'UTR_F	CGGGTCGCGGTAATAAAGGT
	IAP_5'UTR_R	ACTCTCGTTCCCCAGCTGAA
	MusD_F	GATTGGTGGAAGTTTAGCTAGCAT
	MusD_R	TAGCATTCTCATAAGCCAATTGCAT
