## Supplementary Table 7 for "CHD4 conceals aberrant CTCF-binding sites at TAD interiors by regulating chromatin accessibility in mESCs"

### Sheet: Sheet1
Supplementary Table 7. Primers used for in vitro transcription
Gene	Primer sequence (5' to 3')	reference
GAL_F_T7	TAATACGACTCACTATAGGGATTTGCTCAAAGGAAGTT	-
GAL_R	GAAGACTTGCAGCCCGGC	-
EGFP1_F_T7	TAATACGACTCACTATAGGGAGCGCACCATCTTCTTCA	-
EGFP1_R	ATGATATAGACGTTGTGG	-
EGFP2_F_T7	TAATACGACTCACTATAGGGCCACTACCAGCAGAACAC	-
EGFP2_R	CTTGTACAGCTCGTCCAT	-
Nanog_F_T7	TAATACGACTCACTATAGGGCAAGGGTCTGCTACTGAG	-
Nanog_R	GCTTCCTGGCAAGGACCT	-
